# A new deep-branching environmental lineage of algae

**DOI:** 10.1101/2025.01.16.633336

**Authors:** Mahwash Jamy, Thomas Huber, Thibault Antoine, Hans-Joachim Ruscheweyh, Lucas Paoli, Eric Pelletier, Tom O. Delmont, Fabien Burki

**Affiliations:** Department of Aquatic Sciences and Assessment, Swedish University of Agricultural Sciences, Uppsala, Sweden; Department of Organismal Biology (Systematic Biology), Uppsala University, Uppsala, Sweden; Génomique Métabolique, Genoscope, Institut François Jacob, CEA, CNRS, Univ Evry, Université Paris-Saclay, 91057 Evry, France; Department of Biology, Institute of Microbiology and Swiss Institute of Bioinformatics, ETH Zürich, 8093, Zürich, Switzerland; Global Health Institute, School of Life Sciences, École Polytechnique Fédérale de Lausanne (EPFL), 1015 Lausanne, Switzerland

**Keywords:** Plastid evolution, endosymbiosis, plankton, *Tara* Oceans, genome-resolved metagenomics, ptMAGs, leptophytes, cryptophytes, haptophytes, red alga

## Abstract

Marine algae support the entire ocean ecosystem and beyond. Algae in culture poorly represents their large environmental diversity, and we still have a limited understanding of their convoluted evolution by endosymbiosis. Here, we performed a phylogeny-guided plastid genome-resolved metagenomic survey of *Tara* Oceans expeditions. We present a curated resource of 660 new non-redundant plastid genomes of environmental pelagic algae. This catalogue vastly expands the plastid genome diversity within major algal groups, often corresponding to algae without closely related reference genomes. Notably, we recovered four plastid genomes, including one near complete, forming a deep-branching plastid lineage of nano-size algae that we informally named leptophytes. This group is globally distributed and generally rare, although it can reach relatively high abundance at least in the Arctic. A mitochondrial contig including 62 genes showing strong read coverage correlation with leptophytes was also recovered from these Arctic samples and assigned to this group. Leptophytes encompass the enigmatic marine plastid group DPL2, one of the very few known plastid groups not clearly belonging to any major algal groups and for which only 16S rDNA amplicon data is available. Extensive gene content comparison and organellar phylogenomics support the view that leptophytes are sister to haptophytes, and raise the intriguing possibility that cryptophytes acquired their plastids from haptophytes. Collectively, our study demonstrates that metagenomics can reveal currently hidden diversity of organellar genomes, and shows the importance of including this diversity to improve models for plastid evolution.
