## Supplementary Table 5 for "A new deep-branching environmental lineage of algae"

### Sheet: Sheet1
	Supplementary Table 5. Statistics of the 34 mtMAGs recovered from the co-assembly of six samples where Lepto-01_REFM_CHLORO_00001 was most abundant (Figure 4).
	Name	Original name/Accession	Domain	Major_Group	Phylum	Class	Length (bp)	Number of genes	Number of contigs	GC(%)
	mtMAG_001	c_000000853241	Mitochondria	Stramenopiles	Bigyra	Nanomonadea (MAST3)	40871	60	1	34.32
	mtMAG_002	c_000000754748	Mitochondria	Stramenopiles	Ochrophyta		39583	53	1	32.44
	mtMAG_003	c_000000065413	Mitochondria	Stramenopiles	Bigyra		39272	43	1	31.51
	Lepto-01_mtMAG_004	c_000000367234	Mitochondria	LEPTOPHYTE	LEPTOPHYTE		37793	62	1	33.59
	mtMAG_005	c_000000298563	Mitochondria	Opisthokonta	Choanoflagellata	Choanoflagellatea	33609	48	1	31.31
	mtMAG_006	c_000000824549	Mitochondria	Opisthokonta	Choanoflagellata	Choanoflagellatea	30341	47	1	32.09
	mtMAG_007	c_000000779333	Mitochondria	Stramenopiles	Ochrophyta		28042	45	1	28.66
	mtMAG_008	c_000000272717	Mitochondria	Stramenopiles	Ochrophyta		26840	51	1	29.21
	mtMAG_009	c_000000842023	Mitochondria	Stramenopiles	Ochrophyta		26809	41	1	31.75
	mtMAG_010	c_000000423186	Mitochondria	Haptista	Haptophyta	Prymnesiophyceae	26053	42	1	29.51
	mtMAG_011	c_000000165016	Mitochondria	Haptista	Haptophyta	Prymnesiophyceae	25904	42	1	31.12
	mtMAG_012	c_000000176278	Mitochondria	Stramenopiles	Ochrophyta		24321	51	1	26.78
	mtMAG_013	c_000000328360	Mitochondria	Haptista	Haptophyta	Prymnesiophyceae	23779	36	1	25.42
	mtMAG_014	c_000000791729	Mitochondria	Opisthokonta	Choanoflagellata	Choanoflagellatea	22807	35	1	31.16
	mtMAG_015	c_000000749941	Mitochondria	Archaeplastida	Chlorophyta		20766	25	1	36.73
	mtMAG_016	c_000000765316	Mitochondria	Stramenopiles	Ochrophyta		19555	45	1	29.99
	mtMAG_017	c_000000208742	Mitochondria	Stramenopiles	Ochrophyta		18792	24	1	31.55
	mtMAG_018	c_000000711230	Mitochondria	Stramenopiles	Ochrophyta		18198	23	1	31.87
	mtMAG_019	c_000000617965	Mitochondria	Stramenopiles	Ochrophyta		17315	36	1	30.86
	mtMAG_020	c_000000601399	Mitochondria	Telonemia	Telonemia	Telonemea	17114	31	1	29.33
	mtMAG_021	c_000000063385	Mitochondria	Rhizaria	Cercozoa		16790	29	1	28.27
	mtMAG_022	c_000000107951	Mitochondria	Telonemia	Telonemia	Telonemea	16754	33	1	31.06
	mtMAG_023	c_000000783026	Mitochondria	Stramenopiles	Bigyra		16569	25	1	37.53
	mtMAG_024	c_000000194993	Mitochondria	Stramenopiles	Bigyra		14790	25	1	28.22
	mtMAG_025	c_000000010249	Mitochondria	Opisthokonta	Metazoa		14540	15	1	32.17
	mtMAG_026	c_000000110172	Mitochondria	Stramenopiles	Bigyra		14185	29	1	38.66
	mtMAG_027	c_000000665320	Mitochondria	Opisthokonta	Metazoa		12987	15	1	30.59
	mtMAG_028	c_000000538387	Mitochondria	Haptista	Haptophyta	Prymnesiophyceae	12701	22	1	27.59
	mtMAG_029	c_000000659753	Mitochondria	Cryptista	Cryptophyta	Cryptophyceae	11982	31	1	27.97
	mtMAG_030	c_000000505827	Mitochondria	Archaeplastida	Chlorophyta		11885	18	1	33.34
	mtMAG_031	c_000000338820	Mitochondria	Cryptista	Cryptophyta	Cryptophyceae	11092	31	1	32.51
	mtMAG_032	c_000000283465	Mitochondria	Telonemia	Telonemia	Telonemea	9938	21	1	31.49
	mtMAG_033	c_000000176993	Mitochondria	Haptista	Haptophyta	Prymnesiophyceae	8055	19	1	27.97
	mtMAG_034	c_000000339177	Mitochondria	Archaeplastida	Streptophyta		6418	9	1	34.22
