## Supplementary Table 6 for "A new deep-branching environmental lineage of algae"

### Sheet: Sheet1
	Supplementary Table 6. 44 core plastid genes used to assess completeness
	Gene	Protein name
	atpA	ATP synthase CF1 alpha chain
	atpB	ATP synthase CF1 beta chain
	atpE	ATP synthase epsilon chain
	atpF	ATP synthase subunit b
	atpH	ATP synthase CF0 C chain subunit III
	petB	cytochrome b6
	petG	cytochrome b6-f complex subunit V
	psaA	photosystem I P700 apoprotein A1
	psaB	photosystem I P700 apoprotein A2
	psaC	photosystem I iron-sulfur center
	psaJ	photosystem II protein J
	psbA	photosystem II reaction center protein D1
	psbB	photosystem II chlorophyll A core antenna apoprotein
	psbC	photosystem II chlorophyll A core antenna
	psbD	photosystem II reaction center protein D2
	psbE	cytochrome b559 alpha chain
	psbF	cytochrome b559 beta chain
	psbH	photosystem II protein H
	psbJ	photosystem II protein J
	psbK	photosystem II protein K
	psbL	photosystem II protein L
	psbN	photosystem II protein N
	psbT	photosystem II protein T
	rbcL	ribulose bisphosphate carboxylase large chain
	rpl14	50S ribosomal protein L14
	rpl16	50S ribosomal protein L16
	rpl2	50S ribosomal protein L2
	rpl20	50S ribosomal protein L20
	rpl36	50S ribosomal protein L36
	rpoA	DNA-directed RNA polymerase alpha chain
	rpoB	DNA-directed RNA polymerase beta chain
	rpoC1	DNA-directed RNA polymerase beta' chain
	rpoC2	DNA-directed RNA polymerase beta' chain
	rps11	30S ribosomal protein S11
	rps12	30S ribosomal protein S12
	rps14	30S ribosomal protein S14
	rps18	30S ribosomal protein S18
	rps19	30S ribosomal protein S19
	rps2	30S ribosomal protein S2
	rps3	30S ribosomal protein S3
	rps4	30S ribosomal protein S4
	rps7	30S ribosomal protein S7
	rps8	30S ribosomal protein S8
	ycf4	photosystem I assembly protein ycf4
