## Supplementary Table 7 for "A new deep-branching environmental lineage of algae"

### Sheet: Sheet1
	Supplementary Table 7. Canonical mitochondrial genes used to test for the presence of mitochondrial contamination in the plastid MAGs.
	Gene	Protein name
	nad1	NADH dehydrogenase subunit 1
	nad2	NADH dehydrogenase subunit 2
	nad3	NADH dehydrogenase subunit 3
	nad4	NADH dehydrogenase subunit 4
	nad4L	NADH dehydrogenase subunit 4L
	nad5	NADH dehydrogenase subunit 5
	nad6	NADH dehydrogenase subunit 6
	nad7	NADH dehydrogenase subunit 7
	nad8	NADH dehydrogenase subunit 8
	nad9	NADH dehydrogenase subunit 9
	nad10	NADH dehydrogenase subunit 10
	nad11	NADH dehydrogenase subunit 11
	sdh2	Succinate dehydrogenase [ubiquinone] iron-sulfur subunit
	sdh3	Succinate dehydrogenase cytochrome b560 subunit
	sdh4	Succinate dehydrogenase subunit 4
	cob	Cytochrome b
	cox1	Cytochrome c oxidase subunit 1
	cox2	Cytochrome c oxidase subunit 2
	cox3	Cytochrome c oxidase subunit 3
	atp1	ATP synthase subunit alpha
	atp3	ATP synthase subunit gamma
	atp4	ATP synthase subunit 4
	atp6	ATP synthase F(0) complex subunit a
	atp8	ATP synthase F(0) complex subunit 8
	atp9	ATP synthase subunit 9
