## Supplementary Table 8 for "A new deep-branching environmental lineage of algae"

### Sheet: Sheet1
	Supplementary Table 8. 93 genes used for phylogenomic analyses
	Gene	Reference sequence	Protein name	Source
	atpA	YP_005090055.1	ATP synthase CF1 alpha chain	Janouškovec et al 2010
	atpB	YP_005090075.1	ATP synthase CF1 beta chain	Janouškovec et al 2010
	atpH	YP_005090051.1	ATP synthase CF0 C chain subunit III	Janouškovec et al 2010
	atpI	YP_005090050.1	ATP synthase CF0 A chain subunit IV	Janouškovec et al 2010
	ccs1	YP_005090040.1	cytochrome c biogenesis protein	Janouškovec et al 2010
	ccsA	YP_005090084.1	cytochrome c biogenesis protein	Janouškovec et al 2010
	clpC	YP_005090071.1	ATP-dependent clp protease ATP-binding subunit	Janouškovec et al 2010
	petA	YP_005090078.1	cytochrome f	Janouškovec et al 2010
	petB	YP_005090021.1	cytochrome b6	Janouškovec et al 2010
	petD	YP_005090022.1	cytochrome b6-f complex subunit IV	Janouškovec et al 2010
	petG	YP_005090067.1	cytochrome b6-f complex subunit V	Janouškovec et al 2010
	petN	YP_005090023.1	cytochrome b6f complex subunit 8	Janouškovec et al 2010
	psaA	YP_005090064.1	photosystem I P700 apoprotein A1	Janouškovec et al 2010
	psaB	YP_005090065.1	photosystem I P700 apoprotein A2	Janouškovec et al 2010
	psaC	YP_005090070.1	photosystem I iron-sulfur center	Janouškovec et al 2010
	psaD	YP_005090043.1	photosystem I ferredoxin-binding protein	Janouškovec et al 2010
	psbA	YP_005090069.1	photosystem II reaction center protein D1	Janouškovec et al 2010
	psbB	YP_005090121.1	photosystem II chlorophyll A core antenna apoprotein	Janouškovec et al 2010
	psbC	YP_005090113.1	photosystem II chlorophyll A core antenna	Janouškovec et al 2010
	psbD	YP_005090114.1	photosystem II reaction center protein D2	Janouškovec et al 2010
	psbE	YP_005090091.1	cytochrome b559 alpha chain	Janouškovec et al 2010
	psbF	YP_005090092.1	cytochrome b559 beta chain	Janouškovec et al 2010
	psbI	YP_005090034.1	photosystem II protein I	Janouškovec et al 2010
	psbJ	YP_005090094.1	photosystem II protein J	Janouškovec et al 2010
	psbK	YP_005090068.1	photosystem II protein K	Janouškovec et al 2010
	psbN	YP_005090123.1	photosystem II protein N	Janouškovec et al 2010
	psbT	YP_005090122.1	photosystem II protein T	Janouškovec et al 2010
	psbV	YP_005090030.1	PsbV	Janouškovec et al 2010
	rpl11	YP_005090117.1	50S ribosomal protein L11	Janouškovec et al 2010
	rpl14	YP_005090145.1	50S ribosomal protein L14	Janouškovec et al 2010
	rpl16	YP_005090148.1	50S ribosomal protein L16	Janouškovec et al 2010
	rpl19	YP_005090026.1	50S ribosomal protein L19	Janouškovec et al 2010
	rpl2	YP_005090152.1	50S ribosomal protein L2	Janouškovec et al 2010
	rpl20	YP_005090059.1	50S ribosomal protein L20	Janouškovec et al 2010
	rpl23	YP_005090153.1	50S ribosomal protein L23	Janouškovec et al 2010
	rpl27	YP_005090027.1	50S ribosomal protein L27	Janouškovec et al 2010
	rpl3	YP_005090155.1	50S ribosomal protein L3	Janouškovec et al 2010
	rpl31	YP_005090131.1	50S ribosomal protein L31	Janouškovec et al 2010
	rpl4	YP_005090154.1	50S ribosomal protein L4	Janouškovec et al 2010
	rpl5	YP_005090143.1	50S ribosomal protein L5	Janouškovec et al 2010
	rpl6	YP_005090141.1	50S ribosomal protein L6	Janouškovec et al 2010
	rpoA	YP_005090134.1	DNA-directed RNA polymerase alpha chain	Janouškovec et al 2010
	rpoB	YP_005090045.1	DNA-directed RNA polymerase beta chain	Janouškovec et al 2010
	rpoC1	YP_005090046.1	DNA-directed RNA polymerase beta' chain	Janouškovec et al 2010
	rpoC2	YP_005090047.1	DNA-directed RNA polymerase beta' chain	Janouškovec et al 2010
	rps11	YP_005090135.1	30S ribosomal protein S11	Janouškovec et al 2010
	rps12	YP_005090130.1	30S ribosomal protein S12	Janouškovec et al 2010
	rps13	YP_005090136.1	30S ribosomal protein S13	Janouškovec et al 2010
	rps14	YP_005090066.1	30S ribosomal protein S14	Janouškovec et al 2010
	rps16	YP_005090100.1	30S ribosomal protein S16	Janouškovec et al 2010
	rps17	YP_005090146.1	30S ribosomal protein S17	Janouškovec et al 2010
	rps18	YP_005090073.1	30S ribosomal protein S18	Janouškovec et al 2010
	rps19	YP_005090151.1	30S ribosomal protein S19	Janouškovec et al 2010
	rps2	YP_005090048.1	30S ribosomal protein S2	Janouškovec et al 2010
	rps3	YP_005090149.1	30S ribosomal protein S3	Janouškovec et al 2010
	rps4	YP_005090102.1	30S ribosomal protein S4	Janouškovec et al 2010
	rps5	YP_005090139.1	30S ribosomal protein S5	Janouškovec et al 2010
	rps7	YP_005090129.1	30S ribosomal protein S7	Janouškovec et al 2010
	rps8	YP_005090142.1	30S ribosomal protein S8	Janouškovec et al 2010
	secA	YP_005090037.1	preprotein translocase subunit A	Janouškovec et al 2010
	secY	YP_005090138.1	preprotein translocase subunit secY	Janouškovec et al 2010
	sufB	YP_005090108.1	iron-sulfur cluster formation ABC transporter	Janouškovec et al 2010
	tatC	YP_005090077.1	Sec-independent protein translocase component TatC	Janouškovec et al 2010
	tufA	YP_005090128.1	translation elongation factor Tu	Janouškovec et al 2010
	ycf3	YP_005090074.1	photosystem I assembly protein ycf3	Janouškovec et al 2010
	ycf4	YP_005090090.1	photosystem I assembly protein ycf4	Janouškovec et al 2010
	atpF	YP_005090053.1	ATP synthase CF0 B chain subunit I	Ponce-Toledo et al 2017
	atpG	YP_005090052.1	ATP synthase CF0 B' chain subunit II	Ponce-Toledo et al 2017
	atpD	YP_005090054.1	ATP synthase CF1 delta chain	Ponce-Toledo et al 2017
	atpE	YP_005090076.1	ATP synthase CF1 epsilon chain	Ponce-Toledo et al 2017
	groEL	YP_005090032.1	60 kDa chaperonin	Ponce-Toledo et al 2017
	dnaK	YP_005090033.1	Hsp70-type chaperone	Ponce-Toledo et al 2017
	chlI	YP_005090020.1	magnesium-chelatase subunit I	Ponce-Toledo et al 2017
	psaF	YP_005090081.1	photosystem I protein F	Ponce-Toledo et al 2017
	rpl1	YP_005090118.1	50S ribosomal protein L1	Ponce-Toledo et al 2017
	rpl12	YP_005090119.1	50S ribosomal protein L12	Ponce-Toledo et al 2017
	rpl21	YP_005090156.1	50S ribosomal protein L21	Ponce-Toledo et al 2017
	rpl33	YP_005090072.1	50S ribosomal protein L33	Ponce-Toledo et al 2017
	rps10	YP_005090127.1	30S ribosomal protein S10	Ponce-Toledo et al 2017
	rps20	YP_005090044.1	30S ribosomal protein S20	Ponce-Toledo et al 2017
	rps9	YP_005090132.1	30S ribosomal protein S9	Ponce-Toledo et al 2017
	cbbX	YP_005090098.1	cfxQ protein homolog	Pietluch et al 2024
	petL	YP_005090089.1	cytochrome b6f complex subunit 6	Pietluch et al 2024
	petM	YP_005090024.1	cytochrome b6-f complex subunit VII	Pietluch et al 2024
	psaI	YP_005090095.1	photosystem I protein I	Pietluch et al 2024
	psaJ	YP_005090080.1	photosystem I protein J	Pietluch et al 2024
	psaL	YP_005090088.1	photosystem I protein L	Pietluch et al 2024
	psaM	YP_005090019.1	photosystem I reaction center subunit XII	Pietluch et al 2024
	psbL	YP_005090093.1	photosystem II protein L	Pietluch et al 2024
	psbX	YP_005090028.1	photosystem II protein X	Pietluch et al 2024
	psbY	YP_005090086.1	photosystem II protein Y	Pietluch et al 2024
	rbcS	YP_005090063.1	ribulose-1,5-bisphosphate carboxylase/oxygenase small subunit	Pietluch et al 2024
	rpl34	YP_005090038.1	50S ribosomal protein L34	Pietluch et al 2024
