## Supplementary Table 11 for "A new deep-branching environmental lineage of algae"

### Sheet: Sheet1
	Supplementary Table 11. Taxa used for mitochondrial phylogenetic analyses
	Name	Data Type	Source	Reference	Note
	Archaeplastida_Rhodophyta_Compsopogon_coeruleus	Extracted gene sequences	NC_035351	Williamson et al 2025
	Archaeplastida_Glaucophyta_Cyanophora_paradoxa	Extracted gene sequences	NC_017836	Williamson et al 2025
	Haptista_Haptophyta_Chrysochromulina_parva	Extracted gene sequences	NC_036938	Williamson et al 2025
	Haptista_Haptophyta_Gephyrocapsa_huxleyi	Extracted gene sequences	NC_005332	Williamson et al 2025
	Rhizaria_Cercozoa_Bigelowiella_natans	Extracted gene sequences	HQ840955	Williamson et al 2025
	Malawimonadida_Malawimonadidae_Gefionella_okellyi	Extracted gene sequences	KP165390/KP165391	Williamson et al 2025
	Opisthokonta_Holozoa_Homo_sapiens	Extracted gene sequences	NC_012920	Williamson et al 2025
	Stramenopiles_Bigyra_Cafeteria_roenbergensis	Extracted gene sequences	CM017892	Williamson et al 2025
	Discoba_Heterolobosea_Naegleria_gruberi	Extracted gene sequences	NC_002573	Williamson et al 2025
	Opisthokonta_Holozoa_Monosiga_brevicollis	Extracted gene sequences	NC_004309	Williamson et al 2025
	Archaeplastida_Rhodophyta_Cyanidioschyzon_merolae	Extracted gene sequences	NC_000887	Williamson et al 2025
	Cryptista_Cryptophyta_Neptunogoniomonas_avonlea	Extracted gene sequences	AP018919	Williamson et al 2025
	Discoba_Jakobida_Reclinomonas_americana	Extracted gene sequences	NC_001823	Williamson et al 2025
	Archaeplastida_Viridiplantae_Mesostigma_viride	Extracted gene sequences	NC_008240	Williamson et al 2025
	Archaeplastida_Rhodophyta_Rhodelphis_marinus	Extracted gene sequences	N/A	Williamson et al 2025	no mitogenome available so retained only the genes from Williamson et al 2025 that would be present on the mitochondrial genome: cox1, cox3, nad4, and nad5
	Eukaryota_X_Hemimastigophora_Hemimastix_kukwesjijk	Extracted gene sequences	N/A	Williamson et al 2025	no mitogenome available so retained only the genes Williamson et al 2025 that would be present on the mitochondrial genome: cob, cox1, cox3, nad1, nad4, nad5, and rps8
	CRuMs_Mantamonadida_Mantamonas_sphyraenae	Extracted gene sequences	LC842150	Williamson et al 2025
	Opisthokonta_Apusomonadida_Thecamonas_trahens	Extracted gene sequences	NC_026452	Williamson et al 2025
	Stramenopiles_Oomycota_Phytophthora_parasitica	Extracted gene sequences	NC_035725	Williamson et al 2025
	Ancyromonadida_Ancyromonadidae_Ancyromonas_sigmoides	Extracted gene sequences	LC835033	Williamson et al 2025
	Haptista_Haptophyta_Pavlova_lutheri	Extracted gene sequences	N/A	Williamson et al 2025	no mitogenome available, so only retained genes from Williamson et al 2025 dataset that are found in the mitogenome of Diacronema; namely: cox2
	Eukaryota_X_Hemimastigophora_Spironema_cf_multiciliatum	Extracted gene sequences	N/A	Williamson et al 2025	no mitogenome available so retained only the genes from Williamson et al 2025 that would be present on the mitochondrial genome: cob, cox1, cox3, nad4, and rps8
	Haptista_Centrohelida_Acanthocystis_sp	Extracted gene sequences	N/A	Williamson et al 2025	no mitogenome available, so only retained genes Williamson et al 2025 that are found in the mitogenome of Marophyrs; namely: atp1, atp8, cox1, nad3, nad7, rpl2, rps8
	Discoba_Tsukubea_Tsukubamonas_globosa	Extracted gene sequences	NC_023545	Williamson et al 2025
	Malawimonadida_Malawimonadidae_Malawimonas_jakobiformis	Extracted gene sequences	NC_002553	Williamson et al 2025
	Cryptista_Cryptophyta_Guillardia_theta	Extracted gene sequences	NC_041490	Williamson et al 2025
	Cryptista_Cryptista_X_Palpitomonas_bilix	Extracted gene sequences	NC_031832	Williamson et al 2025
	Opisthokonta_Holozoa_Capsaspora_owczarzaki	Extracted gene sequences	KC573038	Williamson et al 2025
	Alveolata_Dinoflagellata_Hematodinium_sp	Extracted gene sequences	HE610721–HE610773	Williamson et al 2025
	Archaeplastida_Viridiplantae_Physcomitrium_patens	Extracted gene sequences	NC_007945	Williamson et al 2025
	Provora_Nebulidia_Ancoracysta_twista	Extracted gene sequences	NC_036491	Williamson et al 2025
	Alveolata_Ciliophora_Tetrahymena_thermophila	Extracted gene sequences	NC_003029	Williamson et al 2025
	Archaeplastida_Glaucophyta_Gloeochaete_wittrockiana	Extracted gene sequences	NC_025293	Williamson et al 2025
	Archaeplastida_Viridiplantae_Micromonas_commoda	Extracted gene sequences	NC_012643	Williamson et al 2025
	Haptista_Centrohelida_Raineriophrys_erinaceoides	Extracted gene sequences	N/A	Williamson et al 2025	no mitogenome available, so only retained genes from Williamson et al 2025 that are usually mito encoded, namely: nad1, nad5, and nad6
	Rhizaria_Endomyxa_Plasmodiophora_brassicae	Extracted gene sequences	LS992577	Williamson et al 2025
	Stramenopiles_Phaeophyceae_Ectocarpus_siliculosus	Extracted gene sequences	NC_030223	Williamson et al 2025
	CRuMs_Collodictyonidae_Collodictyon_sp	Extracted gene sequences	BioProject: PRJNA1153407	Williamson et al 2025	Found mitogenome in genome scaffolds, ran mfannot, and only retained mito genes.
	Amoebozoa_Discosea_Acanthamoeba_castellanii	Extracted gene sequences	NC_001637	Williamson et al 2025
	Discoba_Jakobida_Andalucia_godoyi	Extracted gene sequences	NC_021124	Williamson et al 2025
	Archaeplastida_Rhodophyta_Chondrus_crispus	Extracted gene sequences	NC_001677	Williamson et al 2025
	Opisthokonta_Holomycota_Allomyces_macrogynus	Extracted gene sequences	NC_001715	Williamson et al 2025
	Amoebozoa_Evosea_Dictyostelium_discoideum	Extracted gene sequences	NC_000895	Williamson et al 2025
	Telonemia_Telonemea_Telonemida_T12	Extracted gene sequences	MN082145	Williamson et al 2025; Wideman et al 2020
	Eukaryota_X_Eukaryota_X_Meteora_sporadica	Extracted gene sequences	NC_086778	Williamson et al 2025
	Amoebozoa_Tubulinea_Vermamoeba_vermiformis	Extracted gene sequences	NC_013986	Williamson et al 2025
	Alveolata_Apicomplexa_Toxoplasma_gondii	Extracted gene sequences	QLF97286-QLF97288	Williamson et al 2025
	Discoba_Heterolobosea_Pharyngomonas_kirbyi	Extracted gene sequences	NC_034798	Williamson et al 2025
	Cryptista_Cryptophyta_Hemiselmis_andersenii	Extracted gene sequences	NC_010637	Williamson et al 2025
	Ancyromonadida_Ancyromonadidae_Fabomonas_tropica	Extracted gene sequences	LC835034	Williamson et al 2025
	accession=MG202007_Picozoa_MS584-11	Genomic	MG202007	Janouškovec et al 2017
	accession=LC564891_Haptophytes_Pavlomulina_ranunculiformis	Genomic	LC564891	Kawachi et al 2021
	accession=JN131834_Haptophytes_Phaeocystis_antarctica	Genomic	JN131834	Smith et al 2014
	accession=AP019310_Centrohelida_Marophrys_sp	Genomic	AP019310	Nishimura et al 2019
	accession=NC_002572_Cryptophytes_Rhodomonas_salina	Genomic	NC_002572	Hauth et al 2005
	accession=MG680945_Cryptophytes_Proteomonas_sulcata	Genomic	MG680945	Kim et al 2018
	accession=MG680944_Cryptophytes_Teleaulax_amphioxeia	Genomic	MG680944	Kim et al 2018
	accession=MG680942_Cryptophytes_Cryptomonas_curvata	Genomic	MG680942	Kim et al 2018
	accession=MK188945_Katablepharid_K4	SAG	MK188945	Wideman et al 2020
	accession=LC715210_Microheliella_maris	Genomic	LC715210	Yazaki et al 2022
	accession=MK188943_Stramenopiles_MAST3_S18	SAG	MK188943	Wideman et al 2020
	accession=MK188947_Telonemida_T11	SAG	MK188947	Wideman et al 2020
	accession=MK188946_Telonemida_T1	SAG	MK188946	Wideman et al 2020
	accession=MK188938_Holozoa_Choanoflagellata_C15	SAG	MK188938	Wideman et al 2020
	accession=MK188936_Rhizaria_Cercozoa_Cryothecomonas	SAG	MK188936	Wideman et al 2020
	accession=MK188941_Stramenopiles_MAST3_S11	SAG	MK188941	Wideman et al 2020
	accession=MK188942_Stramenopiles_MAST1_S17	SAG	MK188942	Wideman et al 2020
	accession=MW044629_Haptista_Haptophyta_Diacronema_viridis	Genomic	MW044629	Kim et al 2021
	mtMAG_001	MAG	This study	This study
	mtMAG_002	MAG	This study	This study
	mtMAG_003	MAG	This study	This study
	Lepto-01_mtMAG_004	MAG	This study	This study
	mtMAG_005	MAG	This study	This study
	mtMAG_006	MAG	This study	This study
	mtMAG_007	MAG	This study	This study
	mtMAG_008	MAG	This study	This study
	mtMAG_009	MAG	This study	This study
	mtMAG_010	MAG	This study	This study
	mtMAG_011	MAG	This study	This study
	mtMAG_012	MAG	This study	This study
	mtMAG_013	MAG	This study	This study
	mtMAG_014	MAG	This study	This study
	mtMAG_015	MAG	This study	This study
	mtMAG_016	MAG	This study	This study
	mtMAG_017	MAG	This study	This study
	mtMAG_018	MAG	This study	This study
	mtMAG_019	MAG	This study	This study
	mtMAG_020	MAG	This study	This study
	mtMAG_021	MAG	This study	This study
	mtMAG_022	MAG	This study	This study
	mtMAG_023	MAG	This study	This study
	mtMAG_024	MAG	This study	This study
	mtMAG_025	MAG	This study	This study
	mtMAG_026	MAG	This study	This study
	mtMAG_027	MAG	This study	This study
	mtMAG_028	MAG	This study	This study
	mtMAG_029	MAG	This study	This study
	mtMAG_030	MAG	This study	This study
	mtMAG_031	MAG	This study	This study
	mtMAG_032	MAG	This study	This study
	mtMAG_033	MAG	This study	This study
	mtMAG_034	MAG	This study	This study
