## Supplementary Table 12 for "A new deep-branching environmental lineage of algae"

### Sheet: Sheet1
	Supplementary Table 12. 28 genes used for mitochondrial phylogenetic analyses
	Gene	Protein name
	atp1	ATP synthase subunit alpha
	atp4	ATP synthase subunit 4
	atp6	ATP synthase F(0) complex subunit a
	atp8	ATP synthase F(0) complex subunit 8
	cob	Cytochrome b
	cox1	Cytochrome c oxidase subunit 1
	cox2	Cytochrome c oxidase subunit 2
	cox3	Cytochrome c oxidase subunit 3
	nad1	NADH dehydrogenase subunit I
	nad2	NADH dehydrogenase subunit 2
	nad3	NADH dehydrogenase subunit 3
	nad4	NADH dehydrogenase subunit 4
	nad4L	NADH dehydrogenase subunit 4L
	nad5	NADH dehydrogenase subunit 5
	nad6	NADH dehydrogenase subunit 6
	nad7	NADH dehydrogenase subunit 7
	nad9	NADH dehydrogenase subunit 9
	nad10	NADH dehydrogenase subunit 10
	nad11	NADH dehydrogenase subunit 11
	rpl2	50S ribosomal protein L2
	rpl6	50S ribosomal protein L6
	rpl16	50S ribosomal protein L16
	rps2	30S ribosomal protein S2
	rps4	30S ribosomal protein S4
	rps8	30S ribosomal protein S8
	rps14	30S ribosomal protein S14
	rps19	30S ribosomal protein S19
	tatC	Sec-independent protein translocase component TatC
